# A happy accident: a novel turfgrass reference genome

**DOI:** 10.1101/2022.03.08.483531

**Authors:** Alyssa R. Phillips, Arun S. Seetharam, Patrice S. Albert, Taylor AuBuchon-Elder, James A. Birchler, Edward S. Buckler, Lynn J. Gillespie, Matthew B. Hufford, Victor Llaca, M. Cinta Romay, Robert J. Soreng, Elizabeth A. Kellogg, Jeffrey Ross-Ibarra

## Abstract

*Poa pratensis*, commonly known as Kentucky bluegrass, is a popular cool-season grass species used as turf in lawns and recreation areas globally. Despite its substantial economic value, a reference genome had not previously been assembled due to the genome’s relatively large size and biological complexity that includes apomixis, polyploidy, and interspecific hybridization. We report here a fortuitous *de novo* assembly and annotation of a *P. pratensis* genome. Instead of sequencing the genome of a C4 grass, we accidentally sampled and sequenced tissue from a weedy *P. pratensis* whose stolon was intertwined with that of the C4 grass. The draft assembly consists of 6.09 Gbp with an N50 scaffold length of 65.1 Mbp, and a total of 118 scaffolds, generated using PacBio long reads and Bionano optical map technology. We annotated 256K gene models and found 58% of the genome to be composed of transposable elements. To demonstrate the applicability of the reference genome, we evaluated population structure and estimated genetic diversity in *P. pratensis* collected from three North American prairies, two in Manitoba, Canada and one in Colorado, USA. Our results support previous studies that found high genetic diversity and population structure within the species. The reference genome and annotation will be an important resource for turfgrass breeding and study of bluegrasses.
