## Supplement 1 for "A happy accident: a novel turfgrass reference genome"

### Sheet: Sheet1
Sample ID	Collector	Collection #	Collection location	Land ownership/management	GPS coordinates	TLF ID	ITS ID	ETS ID	Morphological ID
AN18N065	E. Kellogg	1313	Boulder, Colorado, USA	Boulder Open Space Management	39.58'30.1"N, 105.12'04.7"W	P. compressa	P. compressa	P. compressa
AN18N067	E. Kellogg	NA	Boulder, Colorado, USA	Boulder Open Space Management	39.58'30.1"N, 105.12'04.7"W	unresolved	P. pratensis	P. pratensis
AN18N070	E. Kellogg	NA	Boulder, Colorado, USA	Boulder Open Space Management	39.58'30.1"N, 105.12'04.7"W	unresolved	P. pratensis	P. pratensis
AN18N107	E. Kellogg	NA	Boulder, Colorado, USA	Boulder Open Space Management	39.58'30.1"N, 105.12'04.7"W	unresolved	P. pratensis	P. pratensis
AN18N123	E. Kellogg	1310	Boulder, Colorado, USA	Boulder Open Space Management	39.58'30.1"N, 105.12'04.7"W	unresolved	P. pratensis	P. pratensis
AN18N124	E. Kellogg	1311	Boulder, Colorado, USA	Boulder Open Space Management	39.58'30.1"N, 105.12'04.7"W	unresolved	P. pratensis	P. pratensis
AN18N234	E. Kellogg	1288	Tolstoi, Manitoba, Canada	East Shoal Lake	49.4'27.3"N, 96.44'35.2"W	unresolved	P. pratensis	P. pratensis	P. pratensis subsp. angustifolia
AN18N353	E. Kellogg	1312	Argyle, Manitoba, Canaa	East Shoal Lake	50.17'8.9"N, 97.30'51.9"W	unresolved	P. pratensis	P. pratensis	P. pratensis
Reference	E. Kellogg	1297	Tolstoi, Manitoba, Canada	Manitoba Tallgrass Prairie Preserve, Nature Conservency Canada	49.4'27.3"N, 96.44'35.2"W	P. pratensis	P. pratensis	P. pratensis	P. pratensis subsp. angustifolia
