## Supplement 3 for "A happy accident: a novel turfgrass reference genome"

### Sheet: voucher table
Taxon	Subgenus	Section	Voucher	Country of Origin	ITS GenBank	TF GenBank	ETS GenBank
Poa abbreviata R. Br.	Stenopoa	Abbreviatae (Saph)	Gillespie 5816 CAN	Canada, Nunavut	AY237835	KY987085	KY944662
Poa acroleuca Steud.	Poa supersect. Homolopoa	Acroleucae (Hx)	Koba KPM-NA0124149	Japan	KY944703	KY987086	KY944664
Poa aequigluma Tovar	Poa supersect. Homalopoa	unclassified ("punapoa")	Peterson et al. 21684 US	Peru	KU756492	KU763466.2	KU763383.2
Poa affinis R. Br.	Poa supersect. Homolopoa	Brizoides subsect. Australopoa	Gillespie & Jacobs 7311-2 CAN	Australia	GQ324482	GQ324399	GQ324286
Poa alpina L.	Ochlopoa	Arenariae subsect. Alpinae	Gillespie 6299 CAN	USA, Colorado	GQ324483	DQ353985.2	GQ324287
Poa alsodes A. Gray	Sylvestres	Sylvestres	Gillespie 6467 CAN	Canada, Quebec	EU792374	DQ353981	GQ324288
Poa ammophila A. E. Porsild	Secundae	Secundae subsect. Secundae	Gillespie 5851 CAN	Canada, Northwest Territories	EU792392	DQ353992	KY944666
Poa annua L.	Ochlopoa	Micrantherae	Gillespie 6284 CAN	Canada, Ontario	EU792386	DQ353983	MH898796
Poa arachnifera Torrey	Poa supersect. Homolopoa	Dioicopoa	Soreng & Soreng 5801 US	USA, Oklahoma	GQ324486	DQ354021	GQ324290
Poa arctica R. Br. subsp. arctica	Poa supersect. Poa	Malacanthae (Px)	Gillespie & Aiken 5701 CAN	Canada, Nunavut	GQ324487	DQ354009	GQ324291
Poa asiae-minoris H. Scholz & Byfield	Poa supersect. Homolopoa	Homalopoa s.s.	Soreng et al. 8100 US	Turkey	MH921327	MH921394	MH921311
Poa astonii Petrie	Poa supersect. Homolopoa	Acroleucae s.l. (Hx)	Lloyd s.n. OTA-058919	New Zealand	GQ324488	GQ324401	GQ324292
Poa attenuata Trin.	Stenopoa	Stenopoa	Olonova 2003-16 CAN	Russia, Khakassia	KY944705	KY987088	KY944667
Poa autumnalis Elliott	Sylvestres	Sylvestres	Soreng 4680 US	USA, Maryland	EU792379	DQ353979	GQ324294
Poa badensis Haenke ex Willd.	Ochlopoa	Arenariae subsect. Alpinae	Hajkova et al. 2004-12 US	Bulgaria	GQ324490	GQ324402	GQ324295
Poa biebersteinii H.N. Pojark. (cf)	Stenopoa	Stenopoa	Gillespie & Cabi 10327 CAN	Turkey	KY944706	KY987089	KY944668
Poa billardierei St.-Yves	Poa supersect. Homolopoa	Brizoides subsect. Austrofestuca	Gillespie et al. 7382 CAN	Australia	GQ324491	GQ324403	GQ324296
Poa bucharica Roshev.	Poa supersect. Poa	Macropoa	Soreng et al. 7662 US	Kyrgyz Republic	KX118735	KX118752	KX118717
Poa bulbosa L.	Ochlopoa	Arenariae subsect. Bulbosae	Catalan 13-2000 UZ	Spain	EU792388	AH015557.3	GQ324297.2
Poa calycina (J. Presl) Kunth	Poa supersect. Homolopoa	Dissanthelium	Peterson et al. 17923 US	Peru	EU792425	EU792467	KU763395.2
Poa caucasica Trin.	Caucasicae	Caucasicae	Soreng 7992a US	Russia, Kabardino-Balkariya	MT273406	MT273358	MT273382
Poa chaixii Vill.	Poa supersect. Homolopoa	Homalopoa s.s.	Soreng 4677 US	USA, cult. (from Russia)	EU792404	EU854590	GQ324299
Poa chambersii Soreng	Poa supersect. Homolopoa	Homalopoa s.l.	Soreng 5858 US	USA, Oregon	KU756503	KU763478	KU763398
Poa colensoi Hook.f.	Poa supersect. Homolopoa	Acroleucae s.l. (Hx)	Lloyd s.n. OTA-058923	New Zealand	GQ324498	GQ324410	GQ324305
Poa compressa L.	Stenopoa	Tichopoa	Gillespie 6457 CAN	Canada, Quebec	EU792395	DQ354003	MT273383
Poa compressa L.	Stenopoa	Tichopoa	Gillespie et al. 10338 CAN	Turkey	MT273407	MT273359	KY378818
Poa cookii (Hook.f.) Hook.f.	Ochlopoa	Parodiochloa	Hennion Gen1 P	Subantarctic Islands, Crozet Islands	EU792383	EU792454	GQ324306
Poa costiniana Vickery	Poa supersect. Homolopoa	Brizoides subsect. Australopoa	Gillespie et al. 7356-1 CAN	Australia	GQ324499	GQ324411	GQ324308
Poa curtifolia Scribn.	Secundae	Secundae subsect. Secundae	Soreng & Soreng 6347c-1 US	USA, Washington	EU792394	DQ353994.2	KY378819
Poa cusickii Vasey subsp. cusickii	Poa supersect. Homolopoa	Madropoa subsect. Epiles	Soreng 5829 US	USA, Nevada	GQ324501	MT273360	MT273384
Poa cuspidata Nutt.	Poa supersect. Homolopoa	Homalopoa s.l.	Soreng 4679-3 US	USA, Maryland	KU756507	KU763482	KU763402
Poa dahurica Trin.	Stenopoa	Stenopoa	Olonova 2003-55 CAN	Russia	KY944707	KY987090	KY944669
Poa densa Troitsky	Poa supersect. Poa	Macropoa	Soreng & Cabi 9306 US	Turkey	KX118738	KX118755	KX118720
Poa diaphora subsp. oxyglumis (Boiss.) Soreng & G.H. Zhu	Pseudopoa	Pseudopoa	Gillespie & Levin 10313 CAN	Turkey	MH921316	MH921383	MH921300
Poa dolosa Boiss. & Heldr.	unclassified	unclassified (Nn)	Soreng et al. 7495-1 US	Greece	GQ324502	GQ324414	GQ324312
Poa fauriei Hack.	Poa supersect. Homolopoa	Acroleucae (Hx)	Horii 147 US	Japan	KY944708	KY987091	KY944670
Poa fawcettiae Vickery	Poa supersect. Homolopoa	Brizoides subsect. Australopoa	Soreng & Peterson 5919 US	Australia	GQ324506	GQ324416	GQ324317
Poa fendleriana (Steud.) Vasey	Poa supersect. Homolopoa	Madropoa subsect. Madropoa	Gillespie 6292 CAN	USA, Colorado	EU792403	DQ354027	GQ324319
Poa flabellata (Lam.) Raspail	Ochlopoa	Parodiochloa	Wright 9NSG (not vouchered)	South Georgia Islands	EU792381	EU792453	GQ324321
Poa flexuosa Sm. subsp. flexuosa	Stenopoa	Abbreviatae (Sasa)	Brysting 96-1-17 O	Norway	KY944721	KY987101	KY944687
Poa flexuosa subsp. fernaldiana (Nannf.) Á. Löve & D. Löve	Stenopoa	Abbreviatae (Sasa)	Gillespie 7013 CAN	USA, New Hampshire	KY944718	KY987098	KY944683
Poa fordeana F. Muell.	Poa supersect. Homolopoa	Brizoides subsect. Australopoa	Gillespie et al. 7321-1 CAN	Australia	GQ324507	GQ324419	GQ324322
Poa glauca Vahl	Stenopoa	Stenopoa	Gillespie 5804 CAN	Canada, Nunavut	AY237839	GQ324421	GQ324324
Poa gymnantha Pilg.	Poa supersect. Homalopoa	unclassified ("punapoa")	Peterson & Soreng 15656 US	Chile	EU792417	EU792462	GQ324325
Poa hachadoensis Nicora var. pilosa Nicora	unclassified	unclassified (Sx)	Peterson et al. 19188 US	Argentina	KU756517	KU763493	KU763413
Poa hartzii Gand. subsp. hartzii (viviparous)	Secundae	Secundae subsect. Secundae	Gillespie et al. 6623-5 CAN	Canada, Nunavut	KY944712	DQ353993	KY944676
Poa helmsii Vickery	Poa supersect. Homolopoa	Brizoides subsect. Australopoa	Gillespie et al. 7339 CAN	Australia	GQ324509	GQ324422	GQ324326
Poa hesperia Edgar	Poa supersect. Homolopoa	Acroleucae s.l. (Hx)	Lloyd s.n. OTA 058922	New Zealand	GQ324510	GQ324423	GQ324328
Poa howellii Vasey & Scribn.	Poa supersect. Homolopoa	Homalopoa s.l.	Soreng 5964 US	USA, Oregon	JF904846	DQ354015	need to submit
Poa huancavelicae Tovar	Poa supersect. Homolopoa	Homalopoa s.l.	Peterson et al. 21540 US	Peru	KU756520	KU763496.2	KU763416.2
Poa hylobates Bor.	Stenopoa	Stenopoa	Soreng 5634 US	China	KY944713	KY987096	KY944677
Poa ianthina Keng ex Shan Chen	Stenopoa	Stenopoa	Soreng 5530 US	China	KY944714	KY987097	KY944678
Poa iberica Fisch. & C.A. Mey.	Poa supersect. Poa	Macropoa	Soreng et al. 7977 US	Russia, Kabardino-Balkariya	KX118741	KX118758	KX118723
Poa infirma Kunth	Ochlopoa	Micrantherae	Catalan 3-2000 UZ	Spain	GQ324516	GQ324427	GQ324334
Poa interior Rydb.	Stenopoa	Stenopoa	Soreng & Soreng 6136 US	USA, Alaska	KY944715	DQ354002	KY944679
Poa irkutica Roshev.	Poa supersect. Poa	Ircuticae	Kasanovskiy 2002-7 CAN	Russia, Irkutsk	EU792402	DQ354007.2	GQ324335
Poa jubata A. Kern.	unclassified	Jubatae	Soreng et al. 9029-2 US	Turkey	KY378810	KY378814	KY378820
Poa kelloggii Vasey	Sylvestres	Sylvestres	Soreng 5962 US	USA, California	EU792376	EU792450	MT273387
Poa kerguelensis (Hook. f.) Steud	Ochlopoa	Tzvelevia	Hennion Gen5 P	Subantarctic Islands, Kerguelen Islands	EU792385	EU792457	GQ324336
Poa kurtzii R.E. Fr.	Poa supersect. Homolopoa	Homalopoa s.l.	Peterson & Soreng 15654 US	Chile	EU792413	DQ354018	GQ324340
Poa laetevirens R.E. Fr.	Poa supersect. Homolopoa	Dasypoa	Peterson & Soreng 15641 US	Chile	KU756529	DQ354019	KU763425.2
Poa laxa Haenke	Stenopoa	Oreinos (Sass)	Schneeweiss & Schönswetter 8872-3	Spain	KY944723	KY987102	KY944689
Poa lepidula (Nees & Meyen) Soreng & L.J. Gillespie	Poa supersect. Homolopoa	Anthochloa	Peterson & Soreng 15604 US	Chile	EU792416	EU792471	GQ324343
Poa leptocoma Trin.	unclassified	unclassified (Sx)	Soreng & Soreng 6040-1 US	USA, Alaska	KY944730	DQ353998	KY944696
Poa lettermanii Vasey	Stenopoa	Abbreviatae (Sasa)	Soreng & Soreng 7434 US	USA, Colorado	GQ324521	GQ324431	GQ324345
Poa ligulata Boiss.	Ochlopoa	Arenariae subsect. Alpinae	JACA 166095	Spain	GQ324522	GQ324432.2	GQ324346
Poa lilloi Hack.	Poa supersect. Homolopoa	Homalopoa s.l.	Peterson et al. 19528 US	Argentina	MW316606	KU763507.2	KU763429.2
Poa macrantha Vasey	Poa supersect. Homolopoa	Madropoa subsect. Madropoa	Soreng 5861 US	USA, Oregon	EU792407	DQ354028	GQ324348
Poa macrocalyx Trautv. & C.A. Mey.	Poa supersect. Poa	Malacanthae (Px)	Soreng & Soreng 6318-1 US	USA, Alaska	GQ324524	GQ324434	GQ324349
Poa macroclada Rydb.	Stenopoa	Stenopoa	Soreng & Soreng 7421-1 US	USA, Colorado	MH898810	MH898856	MH898801
Poa malacantha Kom.	Poa supersect. Poa	Malacanthae (Px)	Soreng & Olonova FE491 US	Russia, Kamchatka	MT273412	MT273365	MT273390
Poa marcida Hitchc.	Sylvestres	Sylvestres	Soreng & Soreng 5974 US	USA, Oregon	KM523798	DQ353978	KM523725
Poa meionectes J. Vickery	Poa supersect. Homolopoa	Brizoides subsect. Australopoa	Gillespie & Jacobs 7316-1 CAN	Australia	GQ324528	GQ324438	GQ324353
Poa mendocina Nicora & F.A. Roig	unclassified	unclassified (Sx)	Peterson et al. 19202 US	Argentina	KU756536	KU763510	KU763432
Poa nemoralis L.	Stenopoa	Stenopoa	Gillespie et al. 10411 CAN	Turkey	KY944732	KY987110	KY944698
Poa occidentalis Vasey	Poa supersect. Homolopoa	Homalopoa s.s.	Peterson & Valdes Rena 18918 US	Mexico	KU756540	KU763514.2	KU763436.2
Poa palmeri R. J. Soreng & P.M. Peterson	Poa supersect. Homolopoa	Homalopoa s.l.	Peterson et al. 18787 US	Mexico	KU756541	KU763515.2	KU763437.2
Poa palustris L.	Stenopoa	Stenopoa	Gillespie 6461 CAN	Canada, Ontario	EU792396	DQ354000	KY378822
Poa paucispicula Scribn. & Merr.	Poa supersect. Homolopoa	Nivicolae (provisionally) (Hx)	Soreng & Soreng 6033-1 US	USA, Alaska	KY944733	AH015565.2	KY944699
Poa pelasgis H. Scholz prolifera	unclassified	unclassified (Nn)	Gillespie & Cabi 10326 CAN	Turkey	KX118745	KX118763	KX118726
Poa persica Trin. subsp. persica	Pseudopoa	Pseudopoa	Soreng & Cabi 9215 US	Turkey	KY378812	KY378816	KY378823
Poa piperi Hitchc.	Poa supersect. Homolopoa	Madropoa subsect. Madropoa	Soreng 5961 US	USA, California	KU756546	MT273369	KU763444
Poa planifolia Kuntze	Poa supersect. Homolopoa	Acutifoliae	Peterson et al. 19233 US	Argentina	KM523800	KM524087	KM523727
Poa poiformis (Labill.) Druce	Poa supersect. Homolopoa	Brizoides subsect. Australopoa	Gillespie et al. 7381 CAN	Australia	GQ324534	GQ324445	GQ324361
Poa polycolea Stapf	Poa supersect. Homolopoa	Homalopoa s.l.	Tibet-McArthur 1316 US	China, Yunnan	GQ324536	GQ324447	GQ324363
Poa porsildii Gjaerev.	Poa supersect. Homolopoa	Madropoa subsect. Epiles	Soreng & Soreng 6147-1 US	USA, Alaska	GQ324538	DQ354024	GQ324365
Poa pratensis L.	Poa supersect. Poa	Poa subsect. Poa	Soreng et al. 7499-2 US	Greece	MT273415	MT273370	MT273394
Poa pratensis L. subsp. pratensis	Poa supersect. Poa	Poa subsect. Poa	Gillespie 6291 CAN	USA, Colorado	GQ324542	DQ354010	KM523728
Poa pratensis L. subsp. pratensis	Poa supersect. Poa	Poa subsect. Poa	Gillespie 6310 CAN	USA, Colorado	KM523801	DQ354011	KX118726
Poa pratensis L. subsp. pratensis	Poa supersect. Poa	Poa subsect. Poa	Gillespie et al. 10592 CAN	Turkey	KX118746	KX118764	GQ324369
Poa pratensis L. subsp. pratensis	Poa supersect. Poa	Poa subsect. Poa	Olonova 2003-42 CAN	Russia	MT273416	MT273371	MT273395
Poa pratensis subsp. alpigena (Lindm.) Hiitonen	Poa supersect. Poa	Poa subsect. Poa	Gillespie 5801 CAN	Canada, Nunavut	GQ324539	DQ354006	GQ324366
Poa pratensis subsp. irrigata (Lindm.) H. Lindb.	Poa supersect. Poa	Poa subsect. Poa	Soreng & Soreng 6044 US	USA, Alaska	GQ324541	GQ324559	GQ324368
Poa pseudoabbreviata Roshev.	Stenopoa	Abbreviatae (Sasa)	Soreng & Soreng 6032-1 US	USA, Alaska	EU792398	DQ353997	GQ324370
Poa psychrophila Boiss. & Heldr.	unclassified	Cenisiae (Ns)	Gillespie et al. 10409 CAN	Turkey	MH898811	MH898857	MH898802
Poa reflexa Vasey & Scribn.	Poa supersect. Homolopoa	Homalopoa s.l.	Soreng 7422 US	USA, Colorado	GQ324543	GQ324450	KX118730
Poa remota Forselles	Poa supersect. Homolopoa	Homalopoa s.s.	Soreng et al. 7540 US	Kyrgyz Republic	GQ324545	GQ324452	GQ324372
Poa riphaea (Asch. & Graebn.) Fritsch	Stenopoa	Stenopoa	Stoneberg MK1 US	Czech Republic	KY944735	AH015560.2	KY944701
Poa saltuensis Fernald & Wiegand	Sylvestres	Sylvestres	Gillespie 7043 CAN	Canada, Ontario	EU792378	EU792451	GQ324374
Poa secunda J. Presl. subsp. secunda	Secundae	Secundae subsect. Secundae	Soreng & Soreng 5812 US	USA, Nevada	EU792393	DQ353991	KU763450
Poa sibirica Roshev. subsp. sibirica	Poa supersect. Poa	Macropoa	Olonova 2003-45 CAN	Russia	GQ324547	GQ324455	KY378824
Poa sieberiana Spreng.	Poa supersect. Homolopoa	Brizoides subsect. Australopoa	Gillespie et al. 7319 CAN	Australia	GQ324548	GQ324456	GQ324377
Poa sinaica Steud. subsp. sinaica	Ochlopoa	Arenariae subsect. Bulbosae	Soreng & Cabi 9249 US	Turkey	KX118748	KX118766	KX118731
Poa smirnowii subsp. mariae (Reverd.) Tzvelev	Poa supersect. Poa	Malacanthae (Px)	Olonova 2002-07 CAN	Russia, Khakassia	GQ324551	DQ354005	GQ324380
Poa stenantha Trin.	Secundae	Secundae subsect. Halophyllae	Soreng & Soreng 6068-1 US	USA, Alaska	KU756554	DQ354057.2	KU763455
Poa stuckertii (Hack.) Parodi	Poa supersect. Homolopoa	Dioicopoa	Soreng & Soreng 7132 US	Chile	EU792414	DQ354022	GQ324381
Poa superata Hack.	Poa supersect. Homolopoa	Homalopoa s.l.	Peterson & Soreng 15615 US	Chile	KU756557	KU763533.2	KU763458.2
Poa supina Schrad.	Ochlopoa	Micrantherae	Soreng & Cayouette 5950-2 US	USA, cult. (from Europe)	EU792387	DQ353984	GQ324383
Poa sylvestris A. Gray	Sylvestres	Sylvestres	Soreng 4678-3 US	USA, Maryland	EU792375	DQ353980.2	GQ324384
Poa thessala Boiss. & Orph.	Ochlopoa	Arenariae subsect. Alpinae	Gillespie et al. 10400 CAN	Turkey	KM523802	KM524088	KM523729
Poa timoleontis Heldr. ex Boiss.	Ochlopoa	Arenariae subsect. Bulbosae	Soreng et al. 7509-1 US	Greece	KX118750	KX118768	KX118732
Poa trichophylla Heldr. & Sart. ex Boiss.	unclassified	Nanopoa (Nn)	Soreng et al. 7508 US	Greece	GQ324554	GQ324461	GQ324386
Poa trivialis L. subsp. trivialis	Stenopoa	Pandemos	Soreng 4681-1 US	USA, Maryland (introd.)	GQ324555	GQ324462	GQ324387
Poa trivialis subsp. sylvicola (Guss.) H. Lindb.	Stenopoa	Pandemos	Gillespie et al. 10368 CAN	Turkey	KY378813	KY378817	KY378825
Poa unilateralis Scribn. ex Vasey	Secundae	Secundae subsect. Halophyllae	Bilderback s.n. (21 Jun 2014) WS	USA, Oregon	MH898814	MH898859	MH898805
Poa unispiculata Davidse, Soreng & P.M. Peterson	Poa supersect. Homolopoa	unclassified ("punapoa")	Peterson et al. 20382 US	Peru	KU756558	KU763534	KU763459.2
Poa ursina Velen.	unclassified	unclassified (Nn)	Hajkova et al. 2004-4 CAN	Bulgaria	KM523803	KM524089	KM523730
Poa ussuriensis Roshev.	Poa supersect. Homolopoa	Acroleucae (Hx)	Soreng & Olonova FE002 US	Russia, Primorsky	MT273422	MT273377	MT273401
Poa wolfii Scribn.	Sylvestres	Sylvestres	Soreng & Soreng 5800 US	USA, Missouri	EU792377	AH015556.2	GQ324389.2

### Sheet: sectional classification
order		new sectional classification	y/n		not in new classification
21	11	Diversipoa	n
27	12	Dschungaricae	n
12	13	Flaccidulae (including many African species here tentatively)	n
26	14	Graniticae	n
31	18	Kolymenses	n
34	19	Leptophyllae	n
18	29	Pauciflorae	n
9	31	Poastena	n
32	34	Siphonocoleus	n
30	38	Tzvelevia	y
1	1	Abbreviatae	y
3	2	Achroleucae	y
4	3	Anthochloa	y
7	4	Arenariae	y		Alpinae	is section Arenariae
5	5	Brizoides	y
20	6	Caucasicae	y
24	7	Cenisiae	y
	8	Dasypoa	y		Dasypoa	added
2	9	Dioicopoa	y
19	10	Dissanthelium	y
16	15	Homalopoa	y
28	16	Irkuticae	y
29	17	Jubatae	y
6	20	Macropoa	y
	21	Madropoa	y		Madropoa	added
14	22	Malacanthae	y
13	23	Micrantherae	y
35	24	Nanopoa	y
33	25	Nivicolae	y		Poa paucispicula
25	26	Oreinos	y
36	27	Pandemos	y
23	28	Parodiochloa	y
15	30	Poa	y
17	32	Pseudopoa	y
11	33	Secundae	y
8	35	Stenopoa	y
10	36	Sylvestres	y
22	37	Tichopoa	y
