## Supplement 4 for "A happy accident: a novel turfgrass reference genome"

### Sheet: Sheet1
GenBank Library Run ID	# of Bases (Gbp)
SRR10042800	5.3
SRR10042801	5.4
SRR10042802	6.3
SRR10042803	5.5
SRR10042804	3.9
SRR10042805	4.8
SRR10042806	4.6
SRR10042807	6.7
SRR10042808	6
SRR10042809	4.6
SRR10042810	7.1
SRR10042811	5.6
SRR10042812	4.6
SRR10042813	5.7
SRR10042814	5.5
SRR10042815	4.5
SRR10042816	4.7
SRR2984344	2.6
SRR2984345	2.6
SRR2984348	4.4
SRR2984349	4.4
SRR2984354	4.4
SRR2984356	4.4
SRR2984357	4.2
SRR2984358	4.2
SRR2984359	3.9
SRR2984360	3.9
SRR2984361	4.1
SRR2984362	4.1
SRR2984363	4.1
SRR2984365	4.2
SRR2984366	4.2
SRR2988071	2.8
SRR2988083	2.8
SRR2989148	2.6
SRR3080123	5.1
SRR3080312	5.3
SRR3080330	5.2
SRR3080332	4.9
SRR3528283	5.7
SRR3538506	4.8
SRR5665003	6.7
SRR5665004	6.1
SRR5665005	6.1
SRR5665006	7.6
SRR5665007	6.6
SRR5665008	6.8
SRR6413558	6.4
SRR6413559	6.4
SRR6413560	6.5
SRR6413561	6.5
SRR8509619	6.6
SRR8509620	6.7
SRR8509623	7.2
SRR8509624	6.5
SRR8509625	6.8
SRR8509626	6.5
SRR8509627	6.8
