## Supplement 5 for "A happy accident: a novel turfgrass reference genome"

### Sheet: Genome size raw data
Sample ID	Internal standard	Sample CV	Standard CV	Sample mean FL2-A	Standard mean FL2-A	Genome size pg/2C	Genome size (pg/1C)	Genome size (Mbp)	Average genome size for plant (Mbp)	Stdev
AN18N065	Maize B73	3.26	3.86	782309	407030	9.91749	4.95874	4849.65	4856.9	18.802
	Maize B73	2.68	3.31	808757	418324	9.97596	4.98798	4878.25
	Maize B73	3.27	4.3	695655	362457	9.90347	4.95174	4842.8
AN18N123	Maize B73	3.75	4.16	661401	342714	9.95825	4.97912	4869.58	4856.38	11.4802
	Maize B73	2.96	3.49	737758	383762	9.91975	4.95988	4850.76
	Maize B73	2.43	3.44	795063	413740	9.91572	4.95786	4848.79
AN18N234	Maize B73	2.56	3.57	476314	366565	6.70489	3.35245	3278.69	3248.04	27.1637
	Maize B73	1.92	2.61	517917	404973	6.59909	3.29955	3226.96
	Maize B73	2.4	2.85	505575	393916	6.62264	3.31132	3238.47
AN18N353	Maize B73	2.63	2.96	568601	355261	8.25866	4.12933	4038.49	4030.61	62.5314
	Maize B73	2.26	3.08	546063	336979	8.36161	4.1808	4088.83
	Maize B73	2.4	3.37	608829	387493	8.10738	4.05369	3964.51
Reference	Maize B73	1.82	2.96	516528	354734	7.51349	3.75674	3674.1	3525.59	103.25
	Maize B73	1.81	2.52	508937	356880	7.35854	3.67927	3598.33
	Maize B73	2.31	3.57	453673	310620	7.5364	3.7682	3685.3
	Maize B73	2.45	3.44	651269	480958	6.9872	3.4936	3416.74
	Maize B73	2.03	3.63	638380	473205	6.96112	3.48056	3403.99
	Maize B73	2.07	2.62	610822	442912	7.11618	3.55809	3479.81
	Andropogon gerardi - Accession CAM 1351	2.18	2.17	565058	485855	7.12929	3.56465	3486.22
	Andropogon gerardi - Accession CAM 1351	1.84	2.01	597285	513013	7.13697	3.56848	3489.98
	Andropogon gerardi - Accession CAM 1351	1.7	2.12	554966	475866	7.14895	3.57448	3495.84
